# 3′UTR-derived small RNA couples acid resistance to metabolic reprogramming of *Salmonella* within macrophages

**DOI:** 10.1101/2025.06.06.658255

**Authors:** Takeshi Kanda, Fang Liu, Hoda Kooshapour, Sarah Reichardt, Maolin Wang, Philippe Icyishaka, Nozomu Obana, Alexander J. Westermann, Yanjie Chao, Masatoshi Miyakoshi

## Abstract

Acid resistance is crucial for enterobacteria to withstand host acidic environments during infection, including the gastrointestinal tract and macrophage phagosomes. A key acid resistance mechanism of the facultative intracellular pathogen *Salmonella* is expression of the arginine decarboxylase AdiA. While AdiA confers acid resistance via an H^+^-consuming reaction, we discover that the 3′-untranslated region (UTR) of *adiA* mRNA is processed by RNase E into a regulatory small RNA, AdiZ. Through RNA-RNA interactome profiling and transcriptomic analysis, followed by *in vitro* structural probing and *in vivo* validations, we demonstrate that AdiZ directly base-pairs with and negatively regulates *ptsG*, *pykF,* and *dmsA* mRNAs involved in glucose uptake, glycolysis, and anaerobic respiration, respectively. Intriguingly, AdiZ is induced and facilitates *Salmonella* survival within macrophages, where acidic and hypoxic stresses prevail. Thus, simultaneous expression of AdiA and AdiZ from a single mRNA ties arginine-dependent acid resistance to metabolic reprogramming of *Salmonella* in the host intracellular niches.

**HIGHLIGHTS:**

- *Salmonella adiA* transcript expresses both acid resistance enzyme and sRNA AdiZ
- AdiZ derived from the *adiA* 3′UTR is induced under an acidic and anaerobic condition
- AdiZ base-pairs with mRNAs to modulate glucose metabolism and anaerobic respiration
- AdiZ promotes *Salmonella* survival in acidic and hypoxic macrophage vacuoles

**GRAPHICAL ABSTRACT:** 
