## Supplementary material for "3′UTR-derived small RNA couples acid resistance to metabolic reprogramming of *Salmonella* within macrophages": Table_S2

### Sheet: Table S2_legend
Table S2. List of chimeric RNAs associated with AdiZ detected by iRIL-seq (≥10 chimeric reads), related to Figure 3D.
Genes selected for the sfGFP-reporter assay are highlighted in yellow. AdiZ targets validated in this study are shown in bold.
RNA1 name: Common name of RNA1 mapped to the genomic reference sequence.
RNA2 name: Common name of RNA2 mapped to the genomic reference sequence.
RNA1 Strand: The strand RNA1 was mapped to (either '+' for the sense strand or '-' for the antisense strand).
RNA1 from: Position of the first nucleotide of the most 5'chimera mapped to RNA1.
RNA1 to: Position of the first nucleotide of the most 3'chimera mapped to RNA1.
RNA1 ligation from: Position of the last nucleotide of the most 5'chimera mapped to RNA1.
RNA1 ligation to: Position of the last nucleotide of the most 3'chimera mapped to RNA1.
RNA2 Strand: The strand RNA2 was mapped to (either '+' for the sense strand or '-' for the antisense strand).
RNA2 from: Position of the last nucleotide of the most 5'chimera mapped to RNA2.
RNA2 to: Position of the last nucleotide of the most 3'chimera mapped to RNA2.
RNA2 ligation from: Position of the first nucleotide of the most 5'chimera mapped to RNA2.
RNA2 ligation to: Position of the first nucleotide of the most 3'chimera mapped to RNA2.
Number of interactions: Number of chimeras supporting the interaction.
Odds Ratio: (K/L)/(M/N), where K = number of chimeric fragments of RNA1-RNA2, L = number of other fragments involving RNA2, M = number of other fragments involving RNA1, and N = number of all other fragments (that do not involve RNA1 and RNA2).
Fisher's exact test p-value: p-value for observing at least this number of chimeric fragments given their background frequencies on Hfq. The Odds Ratio provides the effect size of the test.
RNA1 type: The genomic annotation of RNA1.
RNA2 type: The genomic annotation of RNA2.
RNA1 seq: RNA1 start was taken from the coordinate termed "RNA1 from" and RNA1 end was taken the coordinate termed "RNA1 ligation to". If "RNA1 ligation to" was not identified, RNA1 end was taken 20 nucleotides downstream the coordinate termed "RNA1 to".
RNA2 seq: RNA2 start was taken the coordinate termed "RNA2 ligation from" and the end was taken at coordinate of "RNA2 to". If "RNA2 ligation from" was not identified, RNA2 start was taken 20 nucleotides upstream the coordinate termed "RNA2 from".

### Sheet: Table S2
RNA1 name	RNA2 name	RNA1 Strand	RNA1 from	RNA1 to	RNA1 ligation from	RNA1 ligation to	RNA2 Strand	RNA2 from	RNA2 to	RNA2 ligation from	RNA2 ligation to	Number of interactions	Odds Ratio	Fisher's exact test p-value	RNA1 type	RNA2 type	RNA1 seq	RNA2 seq
lrhA(SL1344_2299)	AdiZ(ncRNA0227)	-	2439013	2439092	2438979	2438995	-	4559880	4559887	4559920	4559943	442	41.1607	0	5UTR	sRNA	TATTGTTTTTGTATCTGTGCGTCTCGGTAAACTATTTGACGCTGTTACAAGATTTACACGTCCATCATTAGCAGAAATCTGTAGACGCCTAAAGGTATGACACATTCTCTTTGA	ATTGCTGCAAAACAATAATACTGTCATACCTTTTTGCGCGGGCCCCATCCCGCGCTTTTTTTAT
ptsG(SL1344_1140)	AdiZ(ncRNA0227)	+	1242407	1242483	1242466	1242527	-	4559888	4559946	4559932	4559977	382	14.1036	0	5UTR	sRNA	TAAATAAAAGGGCACTTAGATGTCCTGTCCACGGCGGGGTTCTCCCCCCTCGCCAATGCGTGAGAACGTAGAAAAGCACAAATACTCAGGAGCACTCTCAATTATGTTTAAGAATGCATTT	TCTTTTTTTTGAGGATGGCATGTATTCCCTGAGTATTGCTGCAAAACAATAATACTGTCATACCTTTTTGCGCGGGCCCCATCCCGCGCT
ompD(SL1344_1503)	AdiZ(ncRNA0227)	+	1611988	1612085	1612049	1612123	-	4559881	4559887	4559925	4559949	320	10.0137	0	CDS	sRNA	GAGGAAACACGCTAAGAAAATTATAAGGATTATTAAAATGAAACTTAAGTTAGTGGCAGTGGCAGTGACTTCCCTGTTGGCAGCAGGCGTTGTAAATGCAGCCGAGGTATATAACAAAGACGGCAATAAACTGGAT	CTGAGTATTGCTGCAAAACAATAATACTGTCATACCTTTTTGCGCGGGCCCCATCCCGCGCTTTTTTTA
hdeB(SL1344_1492)	AdiZ(ncRNA0227)	-	1600631	1600712	1600609	1600678	-	4559879	4559887	4559919	4559947	302	6.01546	0	CDS	sRNA	GGTATTATCGTGGCAGCGCTGGTAACCAGTGTTAGCGTGAATGCGGCAACAGATACTACTAAAACAAACGTTACGCCTAAAGGTATGAGCTGCCAGGAGTTTGT	GAGTATTGCTGCAAAACAATAATACTGTCATACCTTTTTGCGCGGGCCCCATCCCGCGCTTTTTTTATA
yhdA(SL1344_3348)	AdiZ(ncRNA0227)	-	3566858	3566877	3566833	3566836	-	4559879	4559884	4559925	4559937	175	200.024	0	CDS	sRNA	GGTGCTGCAATTTGGTTTATCGGAAGAGTATGACAGATTACAAAT	GCAAAACAATAATACTGTCATACCTTTTTGCGCGGGCCCCATCCCGCGCTTTTTTTATA
araJ(SL1344_0389)	AdiZ(ncRNA0227)	-	445514	445607	445461	445549	-	4559880	4559887	4559920	4559955	150	3.31471	0	CDS	sRNA	GTGACAATTCACAGCCACAGCGCGCAACATGCGCCTTTATTTTCGGCAGGTGGTATGAAAAAAGTTATTTTTTCTTTGGCGCTGGGTACGTTCGGACTGGGGATGGCCGAGTTTGGCATTATGGGCGTGCTGACGGAGCTGGCACGC	TATTCCCTGAGTATTGCTGCAAAACAATAATACTGTCATACCTTTTTGCGCGGGCCCCATCCCGCGCTTTTTTTAT
dmsA(SL1344_0902)	AdiZ(ncRNA0227)	+	1001814	1001863	1001879	1001904	-	4559889	4559924	4559942	4559974	103	43.6379	0	5UTR	sRNA	CGATGCTATCGCTATATAAAATTCTATACATCGTTTTATTGTTTTTTTATTGTGAGCAGCAGAGTGAGCCCTTATGAAAACTAAGATCCCT	TTTTTTTGAGGATGGCATGTATTCCCTGAGTATTGCTGCAAAACAATAATACTGTCATACCTTTTTGCGCGGGCCCCATCCCGCGC
gst(SL1344_1383)	AdiZ(ncRNA0227)	+	1483188	1483276	1483227	1483324	-	4559881	4559885	4559918	4559954	82	3.81328	0	Antisense	sRNA	CAGTTTCATCGGTAACTCCTTTTTGCTGAGGTTTAAAGTATGGTAGTGCGGGGACGAGCAAAAAAAAAGCCGCTAACGCACAGTTAGCGGCCTGAATGTTGTTTCCCGGAAAATTAAACTGTAGCGGCTTTAGAGCC	ATTCCCTGAGTATTGCTGCAAAACAATAATACTGTCATACCTTTTTGCGCGGGCCCCATCCCGCGCTTTTTTTA
yfbV(SL1344_2305)	AdiZ(ncRNA0227)	-	2445371	2445411	2445347	2445350	-	4559881	4559887	4559940	4559949	78	8.10673	0	sRNA	sRNA	TAGTGGGTATCGAAGACAAAATGTTTTGAACGTTGTCCCTCGCAGTTGTTGTTTTGCACAAATTT	CTGAGTATTGCTGCAAAACAATAATACTGTCATACCTTTTTGCGCGGGCCCCATCCCGCGCTTTTTTTA
ptsG(SL1344_1140)	AdiZ(ncRNA0227)	+	1243914	1243974	1243972	1243997	-	4559888	4559947	4559955	4559977	66	17.0178	0	3UTR	sRNA	GAAATGGATGAGTACATCCGTAACAGCTAAGCAGTAATGATGTTGGGGAGAATTAAGGCAGCCATTCGGCTGCCTTTTTTAATG	TCTTTTTTTTGAGGATGGCATGTATTCCCTGAGTATTGCTGCAAAACAATAATACTGTCATACCTTTTTGCGCGGGCCCCATCCCGCGCT
atpG(SL1344_3833)	AdiZ(ncRNA0227)	-	4096886	4096910	4096860	4096870	-	4559889	4559944	4559955	4559974	53	16.0409	0	CDS	sRNA	CAGTTGGTATACAACAAAGCTCGTCAGGCCAGCATTACTCAGGAACTCACC	TTTTTTTGAGGATGGCATGTATTCCCTGAGTATTGCTGCAAAACAATAATACTGTCATACCTTTTTGCGCGGGCCCCATCCCGCGC
rfbX(SL1344_2065)	AdiZ(ncRNA0227)	-	2166552	2166595	2166537	2166544	-	4559880	4559887	4559924	4559939	46	17.6416	0	CDS	sRNA	CTTTTATGTTAATTGGCATATATTTCTGTATTCGCGTTTGGTGTGACACTTATGCAATG	CTGCAAAACAATAATACTGTCATACCTTTTTGCGCGGGCCCCATCCCGCGCTTTTTTTAT
fimA(SL1344_0537)	AdiZ(ncRNA0227)	+	603410	603446	603469	603473	-	4559881	4559886	4559936	4559957	41	6.84024	0.00075169	5UTR	sRNA	GTGACGAAATGTCATATTCGCAAAGATTAATTACTGCGTCTGATACTCAGGGGAGAAACAGAAA	TGTATTCCCTGAGTATTGCTGCAAAACAATAATACTGTCATACCTTTTTGCGCGGGCCCCATCCCGCGCTTTTTTTA
sipB(SL1344_2864)	AdiZ(ncRNA0227)	-	3053144	3053195	3053098	3053136	-	4559881	4559887	4559927	4559945	33	13.4969	0	CDS	sRNA	AATGACCCTACTGGGCGATGTTTCGCTGTCTCAACTGGAGTCTCGTCTGGCGGTATGGCAGGCGATGATTGAGTCACAAAAAGAGATGGGGATTCAGG	GTATTGCTGCAAAACAATAATACTGTCATACCTTTTTGCGCGGGCCCCATCCCGCGCTTTTTTTA
trxA(SL1344_3875).rho(SL1344_3876).IGR	AdiZ(ncRNA0227)	+	4146808	4146827	4146851	4146883	-	4559881	4559887	4559921	4559931	31	5.10581	1.38e-08	IGR	sRNA	CTTACGTTATTCTTAAATTGTCAGGATCTCTGGACGCCCGGTCTGAGTCGTGCTAAGTTAGTATTGACTTCGAATT	CAATAATACTGTCATACCTTTTTGCGCGGGCCCCATCCCGCGCTTTTTTTA
spaQ(SL1344_2868)	AdiZ(ncRNA0227)	-	3056036	3056099	3056006	3056012	-	4559882	4559887	4559924	4559931	20	11.4137	1e-10	CDS	sRNA	AATTACAGGAACAGACGCTGCCTTTTGGCATTAAATTACTTGGCGTGTGTTTATGCTTGTTTTTACTGTCTGGCTGGTATGGCGAAGTTTTACT	CAATAATACTGTCATACCTTTTTGCGCGGGCCCCATCCCGCGCTTTTTTT
cysB(SL1344_1645)	AdiZ(ncRNA0227)	-	1766243	1766312	1766212	1766227	-	4559881	4559887	4559934	4559946	20	9.58151	3.3e-09	5UTR	sRNA	TATTATTAAATCGTATTAGCAGCCCGATTAAGTCTGCAGATAAACGATGGCCTGATGGCGCTAATCTGGATGATGTATTATGAAATTGCAGCAGCTTCGTT	AGTATTGCTGCAAAACAATAATACTGTCATACCTTTTTGCGCGGGCCCCATCCCGCGCTTTTTTTA
rfbU(SL1344_2063)	AdiZ(ncRNA0227)	-	2164019	2164037	2164002	2164002	-	4559881	4559884	4559925	4559931	20	7.77651	1.24e-07	CDS	sRNA	TTTCCCGATTTAACAACTATGTCGCACGGTATGACT	CAATAATACTGTCATACCTTTTTGCGCGGGCCCCATCCCGCGCTTTTTTTA
AdiZ(ncRNA0227)	STnc1640(ncRNA0260)	-	4559925	4559977	4559881	4559889	+	1345962	1345969	1345928	1345928	19	8.72993	6.76e-08	sRNA	sRNA	TCTTTTTTTTGAGGATGGCATGTATTCCCTGAGTATTGCTGCAAAACAATAATACTGTCATACCTTTTTGCGCGGGCCCCATCCCGCGCTTTTTTTA	GACAACACAATCGTTGAGGTGGACAGGATCGGCGGTTTTCTT
tolB(SL1344_0730)	AdiZ(ncRNA0227)	+	816501	816565	816534	816575	-	4559889	4559940	4559931	4559962	19	5.00696	0.000409584	CDS	sRNA	GGATGAAACGCCAAGTCTGGCACCTAACGGCACGATGGTAATCTACAGCTCTTCTCAGGGGATGGGATCTGTGCT	TGGCATGTATTCCCTGAGTATTGCTGCAAAACAATAATACTGTCATACCTTTTTGCGCGGGCCCCATCCCGCGC
STnc520(ncRNA0177)	AdiZ(ncRNA0227)	-	1290619	1290667	1290588	1290590	-	4559888	4559934	4559955	4559978	18	4.38473	0.00627167	sRNA	sRNA	TAACCATTCATATTCGCACTATTGAACGATCACCGGCCAACCGCGCCAGGGTCTTGCATACGCTCTGGCGCGGTTAAATC	GTCTTTTTTTTGAGGATGGCATGTATTCCCTGAGTATTGCTGCAAAACAATAATACTGTCATACCTTTTTGCGCGGGCCCCATCCCGCGCT
fldA(SL1344_0676)	AdiZ(ncRNA0227)	-	756942	756951	756909	756916	-	4559881	4559884	4559924	4559932	17	19.6568	0	CDS	sRNA	AGTAAAGAAGACCTGGAAGGGTATGACATTCTGCTGCTGGGCA	ACAATAATACTGTCATACCTTTTTGCGCGGGCCCCATCCCGCGCTTTTTTTA
AdiZ(ncRNA0227)	chiQ(SL1344_0670)	-	4559924	4559943	4559879	4559889	+	750710	750712	--	--	16	16.6695	3e-10	sRNA	CDS	ATTGCTGCAAAACAATAATACTGTCATACCTTTTTGCGCGGGCCCCATCCCGCGCTTTTTTTATA	TAAGGTCTGGCAGGAAATTCGCA
yaeT(SL1344_0225)	AdiZ(ncRNA0227)	+	264406	264428	264451	264460	-	4559888	4559950	4559936	4559975	16	7.44504	2.44417e-05	CDS	sRNA	GGGACGATAATGATGATTACGAAGACTGTACTCAGGAATCAGGCTGTAAATCAGA	TTTTTTTTGAGGATGGCATGTATTCCCTGAGTATTGCTGCAAAACAATAATACTGTCATACCTTTTTGCGCGGGCCCCATCCCGCGCT
SL1344_1573	AdiZ(ncRNA0227)	-	1693361	1693408	1693325	1693331	-	4559881	4559885	4559925	4559930	15	10.1305	1.5184e-06	5UTR	sRNA	CATTAGGCGAACCGGAAGGCTATTTCTATACTGTTGGCTGGTATCACTATTCGCGAGAGTAACCAGGTATGACGTCTGAAAAAT	AATAATACTGTCATACCTTTTTGCGCGGGCCCCATCCCGCGCTTTTTTTA
ftsJ(SL1344_3269)	AdiZ(ncRNA0227)	-	3488437	3488510	3488413	3488476	-	4559881	4559883	4559927	4559937	14	10.9639	2.3751e-06	CDS	sRNA	TGGATCCTATCGTTGGTGTGGACTTTCTTCAGGGCGATTTTCGTGATGAACTTGTCATGAAAGCGTTACTGGAACGCGTGGGTGACAGTAAAGTACAA	GCAAAACAATAATACTGTCATACCTTTTTGCGCGGGCCCCATCCCGCGCTTTTTTTA
SL1344_4344	AdiZ(ncRNA0227)	+	4672451	4672487	4672490	4672521	-	4559881	4559887	4559936	4559944	14	10.2378	5.5657e-06	3UTR	sRNA	TTGAAAGCGGTGACTGGTTAGACAGAAACCAGCCCTGAACTGAACACGCCACCCTCGGGTGGCGTTGTTTT	TATTGCTGCAAAACAATAATACTGTCATACCTTTTTGCGCGGGCCCCATCCCGCGCTTTTTTTA
SL1344_1663	AdiZ(ncRNA0227)	-	1785400	1785410	1785350	1785375	-	4559881	4559885	4559921	4559931	14	6.02686	0.00333759	CDS	sRNA	TTTTATAACCATAACGATGGAGCGGGTATGAAAAAATTTACAGTGGCGGCACTGGCGTTAA	CAATAATACTGTCATACCTTTTTGCGCGGGCCCCATCCCGCGCTTTTTTTA
cheM(SL1344_3189)	AdiZ(ncRNA0227)	-	3403063	3403103	3403070	3403070	-	4559889	4559937	4559956	4559975	13	12.6185	1.8098e-06	5UTR	sRNA	TGTATGAGGATATGCAATCCCAGGGAGAAAATAT	TTTTTTTTGAGGATGGCATGTATTCCCTGAGTATTGCTGCAAAACAATAATACTGTCATACCTTTTTGCGCGGGCCCCATCCCGCGC
eutH(SL1344_2423)	AdiZ(ncRNA0227)	-	2568614	2568688	2568564	2568594	-	4559889	4559944	4559936	4559977	13	5.25205	0.037353	CDS	sRNA	TGTTCGCGGGTACGCTGCTGGCCTGTGATATGGGCGGATTCTTCCTCGCCAAAGAGCTGGCCGGCGGTGATGTCGCGGCGTGGCTATACTCAGGGTTAATACTTGGGTCGATGATGGGGCCGACC	TCTTTTTTTTGAGGATGGCATGTATTCCCTGAGTATTGCTGCAAAACAATAATACTGTCATACCTTTTTGCGCGGGCCCCATCCCGCGC
STnc3630(ncRNA0336)	AdiZ(ncRNA0227)	+	1894037	1894070	1894091	1894125	-	4559894	4559932	4559955	4559955	12	21.6003	2.45e-08	sRNA	sRNA	TGCTGTAGTATCAGTTGCAAACGGCAACGCGGAGAGATCCGACGGGGAAATGGGGCGTATGGCACTGGCGCCATTTGCGCCCCGGTAAG	TATTCCCTGAGTATTGCTGCAAAACAATAATACTGTCATACCTTTTTGCGCGGGCCCCATCC
SL1344_4017	AdiZ(ncRNA0227)	-	4301145	4301155	4301119	4301125	-	4559881	4559883	4559950	4559956	12	12.5004	1.17536e-05	Antisense	sRNA	TATTCAGACAGCACGTAATAGCGGCAATACTCAAAAG	GTATTCCCTGAGTATTGCTGCAAAACAATAATACTGTCATACCTTTTTGCGCGGGCCCCATCCCGCGCTTTTTTTA
araC(SL1344_0104)	AdiZ(ncRNA0227)	+	121597	121683	121722	121722	-	4559893	4559939	4559927	4559976	12	10.2468	8.91178e-05	CDS	sRNA	ATGGACAATTTGTTTCTTCTCTGAACATCGGGGGGTAGAGAAATCATGGCTGAAACGCAAAATGATCCGCTATTGCCGGGATATTCATTTAATGCCCATCTGGTCGCCGGGCTGACGCCAATTGAA	CTTTTTTTTGAGGATGGCATGTATTCCCTGAGTATTGCTGCAAAACAATAATACTGTCATACCTTTTTGCGCGGGCCCCATCCC
