## Supplementary material for "3′UTR-derived small RNA couples acid resistance to metabolic reprogramming of *Salmonella* within macrophages": Table_S6

### Sheet: Table S6_legend
Table S6. Summary of RNA-seq read statistics.

### Sheet: Table S6
Sample Name	Total reads	Trimmed Reads	Mapped reads	Mapping rate
control_1	11707204	11524334	11368123	0.9864
control_2	8009922	7873278	7766848	0.9865
AdiZ_1	7886964	7771592	7561367	0.9729
AdiZ_2	10769786	10607226	10378579	0.9784
